# Butyrate producing Clostridiales utilize distinct human milk oligosaccharides correlating to early colonization and prevalence in the human gut

**DOI:** 10.1101/2020.04.15.038927

**Authors:** Michael Jakob Pichler, Chihaya Yamada, Bashar Shuoker, Maria Camila Alvarez-Silva, Aina Gotoh, Maria Louise Leth, Erwin Schoof, Toshihiko Katoh, Mikiyasu Sakanaka, Takane Katayama, Chunsheng Jin, Niclas G. Karlsson, Manimozhiyan Arumugam, Shinya Fushinobu, Maher Abou Hachem

## Abstract

The early life human gut microbiota exerts life-long health effects on the host, but the mechanisms underpinning its assembly remain elusive. Particularly, the early colonization of Clostridiales from the *Roseburia-Eubacterium* group, associated with protection from colorectal cancer, immune- and metabolic disorders is enigmatic. Here we unveil the growth of *Roseburia* and *Eubacterium* members on human milk oligosaccharides (HMOs) using an unprecedented catabolic apparatus. The described HMO pathways and additional glycan utilization loci confer co-growth with *Akkermansia muciniphilia* via cross-feeding and access to mucin *O*-glycans. Strikingly, both, HMO and xylooligosaccharide pathways, were active simultaneously attesting an adaptation to a mixed HMO-solid food diet. Analyses of 4599 *Roseburia* genomes underscored the preponderance of HMO pathways and highlighted different HMO utilization phylotypes. Our revelations provide a possible rationale for the early establishment and resilience of butyrate producing Clostridiales and expand the role of specific HMOs in the assembly of the early life microbiota.
