## Supplemental Table 9 for "Butyrate producing Clostridiales utilize distinct human milk oligosaccharides correlating to early colonization and prevalence in the human gut"

### Sheet: Sheet 1_PGM+RiGH98
Degradation activity of RiGH98 against pork gastric mucin (PGM)
							PGM − RiGH98 (1 h)			PGM + RiGH98 (1 h)			PGM + RiGH98 (4 h)
Massa	Compositionb	Putative structurec	Typed	Type 2 GlcNAc	Blood type A	Mucin source	RTe	Intensityf	Percentage	RT	Intensity	Percentage	RT	Intensity	Percentage
384-1	Hex1HexNAc1	Galβ1-3GalNAcol	1	0	0	PGM	n.d.	0	0	10.75	313.09	0.343351	10.85	313.75	0.377725
384-2	Hex1HexNAc1	GlcNAcα1-4Galol	p	0	0	PGM	14.52	293.3	0.351224	13.39	346	0.379441	13.45	329.2	0.396326
530-1	Hex1HexNAc1deHex1	Fucα1-2(GalNAcα1-3)Galol	p	0	1	PGM	16.24	195.46	0.234061	15.82	334.29	0.3666	15.88	280.17	0.337298
530-2	Hex1HexNAc1deHex1	Fucα1-2Galβ1-3GalNAcol	1	0	0	PGM	27.36	3965.9	4.74912	27.32	4698.1	5.15218	27.47	4700.6	5.65908
587	Hex1HexNAc2	GlcNAcα1-4Galβ1-3GalNAcol	1	0	0	PGM	14.52	6429.1	7.69878	14.08	8078.1	8.85886	14.13	6515.5	7.84404
667-1	Hex1HexNAc2Sul1	Galβ1-3(6SGlcNAcβ1-6)GalNAcol	2	0	0	PGM	15.28	545.58	0.653326	14.86	249.7	0.273834	14.86	339.3	0.408485
667-2	Hex1HexNAc2Sul1	Galβ1-4(6S)GlcNAcβ1-6GalNAcol	p	0	0	PGM	16.29	163.89	0.196257	16	258.21	0.283166	16.06	254.19	0.306021
675-1	NeuAc1Hex1HexNAc1	Galβ1-3(NeuAcα2-6)GalNAcol	1	0	0	PGM	13.84	1181.3	1.41459	13.39	1359.9	1.49134	13.45	1214.9	1.46262
675-2	NeuAc1Hex1HexNAc1	NeuAcα2-3Galβ1-3GalNAcol	1	0	0	PGM	16.09	2678.6	3.2076	15.66	2693.5	2.95383	15.6	2380	2.86529
733-1	Hex1HexNAc2deHex1	Fucα1-2(GalNAcα1-3)Galβ1-3GalNAcol	1	0	1	PGM	18.91	1771.9	2.12183	18.8	2173.1	2.38313	18.73	1879.1	2.26226
733-2	Hex1HexNAc2deHex1	Fucα1-2Galβ1-3(GlcNAcβ1-6)GalNAcol	2	0	0	PGM	27.91	1485	1.77827	27.84	1889.5	2.07212	27.92	1799.6	2.16655
749-1	Hex2HexNAc2	Galβ1-3(Galβ1-4GlcNAcβ1-6)GalNAcol	2	0	0	PGM	17.16	1484.1	1.77719	16.99	1192.8	1.30809	16.88	1209.1	1.45564
749-2	Hex2HexNAc2	Galβ1-4GlcNAcβ1-3Galβ1-3GalNAcol	1	0	0	PGM	17.91	1339.35	1.60386	17.73	1440.36	1.57957	17.73	1343.39	1.61731
790	Hex1HexNAc3	GlcNAcα1-4Galβ1-3(GlcNAcβ1-6)GalNAcol	2	0	0	PGM	16.65	1791	2.1447	16.43	3635.1	3.98644	16.42	3329.9	4.00888
813	Hex1HexNAc2deHex1Sul1	Fucα1-2Galβ1-3(6S-GlcNAcβ1-6)GalNAcol	2	0	0	PGM	28.54	4645.68	5.56315	28.68	4733.22	5.19069	28.72	4379.5	5.2725
821	NeuAc1Hex1HexNAc1deHex1	Fucα1-2Galβ1-3(NeuAcα2-6)GalNAcol	1	0	0	PGM	28.64	956.6	1.14552	28.68	1000.5	1.0972	28.82	811.7	0.97721
870	Hex1HexNAc3Sul1	GlcNAcα1-4Galβ1-3[(6S)GlcNAcβ1-6]GalNAcol	2	1	0	PGM	17.62	507.28	0.607462	17.45	572.23	0.627537	17.43	703.18	0.846562
878-1	NeuAc1Hex1HexNAc2	GlcNAca1-4Galβ1-3(NeuAcα2-6)GalNAcol	1	0	0	PGM	16.44	1688.3	2.02172	16.13	1922.4	2.1082	16.14	1720.2	2.07096
878-2	NeuAc1Hex1HexNAc2	NeuAcα2-3Galβ1-3(GlcNAcβ1-6)GalNAcol	2	0	0	0	n.d.	0	0	18.3	330.7	0.362663	18.18	322	0.387657
895-1	Hex2HexNAc2deHex1	Fucα1-2Galβ1-4GlcNAcβ1-3Galβ1-3GalNAcol	1	0	0	PGM	21.01	1253.7	1.50129	20.98	1837.8	2.01543	20.91	1797.5	2.16402
895-2	Hex2HexNAc2deHex1	Galβ1-3(Fucα1-2Galβ1-4GlcNAcβ1-6)GalNAcol	2	0	0	PGM	22.25	1570.9	1.88114	22.27	1458.8	1.5998	22.2	1576.4	1.89784
895-3	Hex2HexNAc2deHex1	Fucα1-2Galβ1-3(Galβ1-4GlcNAcβ1-6)GalNAcol	2	0	0	PGM	28.12	734.12	0.879101	28.11	686.11	0.752424	28.14	650.83	0.783538
936-1	Hex1HexNAc3deHex1	Fucα1-2(GalNAcα1-3)Galβ1-3(GlcNAcβ1-6)GalNAcol	2	0	1	PGM	19.8	93.34	0.111774	19.74	515.63	0.565466	19.62	465.87	0.560863
936-2	Hex1HexNAc3deHex1	Fucα1-2Galβ1-3(GalNAcβ1-4GlcNAcβ1-6)GalNAcol	2	0	0	PGM	28.02	482.48	0.577765	28	522.28	0.572759	20.06	507.28	0.610717
952-1	Hex2HexNAc3	Galβ1-4GlcNAcβ1-3(GlcNAcβ1-6)Galβ1-3GalNAcol	1	0	0	PGM	18.34	1740.81	2.0846	18.21	2787.6	3.05703	18.05	2207.36	2.65745
952-2	Hex2HexNAc3	GlcNAcα1-4Galβ1-3(Galβ1-4GlcNAcβ1-6)GalNAcol	2	1	0	PGM	18.76	622.34	0.745246	18.61	1255.4	1.37674	18.55	1227.75	1.47809
966	NeuAc2Hex1HexNAc1	NeuAcα2-3Galβ1-3(NeuAcα2-6)GalNAcol	1	0	0	PGM	16.65	315.2	0.377449	16.13	393.67	0.431719	16.14	553.1	0.66588
975	Hex2HexNAc2deHex1Sul1	Fucα1-2Galβ1-4(6S)GlcNAcβ1-3Galβ1-3GalNAcol	1	0	0	PGM	18.34	906.4	1.0854	18.3	553.1	0.606558	18.18	484.2	0.582931
993	Hex1HexNAc4	GlcNAcα1-4Galβ1-3(GalNAcβ1-4GlcNAcβ1-6)GalNAcol	2	1	0	PGM	18.05	873.62	1.04615	17.33	1154.15	1.2657	17.84	1016.72	1.22403
1016	Hex1HexNAc3deHex1Sul1	GalNAcα1-3(Fucα1-2)Galβ1-3(SGlcNAcβ1-6)GalNAcol	2	0	1	PGM	20.13	487.71	0.584028	20.14	582.88	0.639216	20.03	625.89	0.753512
1040-1	NeuAc1Hex2HexNAc2	Galβ1-4GlcNAcβ1-3Galβ1-3(NeuAcα2-6)GalNAcol	1	0	0	PGM	19.08	809.63	0.969523	18.98	991.27	1.08708	28.98	803.91	0.967831
1040-2	NeuAc1Hex2HexNAc2	NeuAcα2-3Galβ1-3(Galβ1-4GlcNAcβ1-6)GalNAcol	2	0	0	PGM	20.93	168.05	0.201238	20.71	282.28	0.309563	20.63	302.82	0.364567
1041	Hex2HexNAc2deHex2	Fucα1-2Galβ1-3(Fucα1-2Galβ1-4GlcNAcβ1-6)GalNAcol	2	0	0	PGM	29.87	5721.8	6.8518	29.72	5590.05	6.13034	29.86	4942.11	5.94983
1098-1	Hex2HexNAc3deHex1	Fucα1-2(GalNAcα1-3)Galβ1-4GlcNAcβ1-3Galβ1-3GalNAcol	2	0	1	PGM	16.35	525.42	0.629185	n.d.	0	0	n.d.	0	0
1098-2	Hex2HexNAc3deHex1	Galβ1-3[Fucα1-2(GalNAcα1-3)Galβ1-4GlcNAcβ1-6]GalNAcol	2	0	1	PGM	16.85	189.08	0.226421	n.d.	0	0	n.d.	0	0
1098-3	Hex2HexNAc3deHex1	GlcNAcα1-4Galβ1-3(Fucα1-2Galβ1-4GlcNAcβ1-6)GalNAcol	2	0	0	PGM	23.77	4834.36	5.7891	23.77	5126.51	5.62199	23.72	4083.78	4.91648
1098-4	Hex2HexNAc3deHex1	Fucα1-2Galβ1-3(GlcNAcα1-4Galβ1-4GlcNAcβ1-6)GalNAcol	2	1	0	PGM	28.23	2831.57	3.39078	28.21	2839.34	3.11377	28.34	2093.06	2.51985
1121	Hex2HexNAc2deHex2Sul1	Fucα1-2Galβ1-3[Fucα1-2Galβ1-4(6S)GlcNAcβ1-6]GalNAcol	2	0	0	PGM	28.64	1081	1.29449	28.78	944.2	1.03546	28.82	770.5	0.927609
1155	Hex2HexNAc4	GlcNAcα1-4Galβ1-3(GlcNAcα1-4Galβ1-4GlcNAcβ1-6)GalNAcol	2	1	0	PGM	19.59	6326.93	7.57643	19.53	8028.39	8.80435	19.41	7410.67	8.92174
1178-1	Hex2HexNAc3deHex1Sul1	GalNAcα1-3(Fucα1-2)Galβ1-4(6S)GlcNAcβ1-3Galβ1-4GlcNAcol	1	0	1	PGM	16.75	178.5	0.213752	n.d.	0	0	n.d.	0	0
1178-2	Hex2HexNAc3deHex1Sul1	Fucα1-2Galβ1-3[GlcNAcα1-4Galβ1-4(6S)GlcNAcβ1-6]GalNAcol	2	1	0	PGM	20.4	181.66	0.217536	20.35	287.8	0.315616	20.27	343.98	0.414119
1186-1	NeuAc1Hex2HexNAc2deHex1	Fucα1-2Galβ1-4GlcNAcβ1-3Galβ1-3(NeuAcα2-6)GalNAcol	1	0	0	PGM	21.65	262.12	0.313886	21.65	390.58	0.42833	21.46*	710.46	0.855326
1186-2	NeuAc1Hex2HexNAc2deHex1	NeuAcα2-3Galβ1-3(Fucα1-2Galβ1-4GlcNAcβ1-6)GalNAcol	2	0	0	PGM	24.34	450.87	0.539912	24.33	427.25	0.468544	24.4	396.38	0.477204
1203	Hex3HexNAc2deHex2	Fucα1-2Galβ1-4GlcNAcβ1-3(Fucα1-2Galβ1-4GlcNAcβ1-6)Galol	0	0	0	PGM	26.98	586.52	0.702352	26.92	696.96	0.764322	27.09	531.4	0.639755
1243-1	NeuAc1Hex2HexNAc3	GlcNAcα1-4Galβ1-4GlcNAcβ1-3Galβ1-3(NeuAcα2-6)GalNAcol	1	1	0	PGM	19.18	369.28	0.442209	19.16	561.53	0.615803	19.13	525.31	0.632423
1243-2	NeuAc1Hex2HexNAc3	NeuAcα2-3Galβ1-3[GlcNAcα1-4Galβ1-4GlcNAcβ1-6]GalNAcol	2	1	0	PGM	21.77	444.73	0.532559	21.78	464.75	0.509669	21.57	650.11	0.782671
1258	Hex2HexNAc3deHex1Sul2	Fucα1-2Galβ1-3[6SGlcNAcα1-4Galβ1-4(6S)GlcNAcβ1-6]GalNAcol	2	1	0	PGM	20.35	184.25	0.220637	20.08	135.36	0.148443	20.13	169.62	0.204206
1301-1	Hex2HexNAc4deHex1	GlcNAcα1-4Galβ1-3[GalNAcα1-3(Fucα1-2)Galβ1-4GlcNAcβ1-6]GalNAcol	2	0	1	PGM	19.18	1736.57	2.07952	n.d.	0	0	n.d.	0	0
1301-2	Hex2HexNAc4deHex1	GalNAcα1-3(Fucα1-2)Galβ1-3(GlcNAcα1-4Galβ1-4GlcNAcβ1-6)GalNAcol	2	1	0	PGM	21.23	502.99	0.602325	21.26	573.77	0.629226	21.11	557.5	0.671177
1331	NeuAc2Hex2HexNAc2	NeuAcα2-3Galβ1-3(NeuAcα2-3Galβ1-4GlcNAcβ1-6)GalNAcol	2	0	0	PGM	20.13	302.21	0.361893	19.98	195.52	0.214417	19.84	143.22	0.172423
1358-1	Hex2HexNAc5	GlcNAcβ1-3(GlcNAcα1-4Galβ1-4GlcNAcβ1-6)Galβ1-3(GlcNAcβ1-6)GalNAcol	2	1	0	0	n.d.	0	0	20.14	298.51	0.327361	20.11	146.37	0.176216
1358-2	Hex2HexNAc5	GlcNAcα1-4Galβ1-4GlcNAcβ1-3(GlcNAcβ1-6)Galβ1-3(GlcNAcβ1-6)GalNAcol	2	1	0	0	n.d.	0	0	20.71	435.78	0.477899	20.57	433.99	0.522483
1406	Hex3HexNAc3deHex2	Fucα1-2Galβ1-4GlcNAcβ1-3(Fucα1-2Galβ1-4GlcNAcβ1-6)Galβ1-3GalNAcol	1	0	0	PGM	28.75	407.71	0.488228	28.68	403.16	0.442126	28.82	264.65	0.318613
1447	Hex2HexNAc4deHex2	GalNAcα1-3(Fucα1-2)Galβ1-3[GalNAcα1-3(Fucα1-2)Galβ1-4GlcNAcβ1-6]GalNAcol	2	0	1	PGM	20.93	529.75	0.63437	n.d.	0	0	n.d.	0	0
1463	Hex3HexNAc4deHex1	Gal-GlcNAcβ1-3(Fucα1-2Galβ1-4GlcNAcβ1-6)Galβ1-3(GlcNAcβ1-6)GalNAcol	2	0	0	PGM	24.2	269.6	0.322843	24.33	380.04	0.416771	24.1	413.49	0.497803
1520	Hex3HexNAc5	GlcNAcα1-4Galβ1-4GlcNAcβ1-3(GlcNAcα1-4Galβ1-4GlcNAcβ1-6)Galβ1-3GalNAcol	1	1	0	PGM	21.77	792.66	0.949202	21.84	880.41	0.965503	21.76	831.74	1.00134
1609-1	Hex3HexNAc4deHex2	Fucα1-2Galβ1-4GlcNAcβ1-3(GlcNAcβ1-6)Galβ1-3[Gal(Fuc)GlcNAcβ1-6]GalNAcol	2	0	0	PGM	25.63	316.98	0.37958	25.68	266.93	0.292729	25.66	224.93	0.270794
1609-2	Hex3HexNAc4deHex2	Fucα1-2Galβ1-4GlcNAcβ1-3[Gal(Fuc)GlcNAcβ1-6]Galβ1-3(GlcNAcβ1-6)GalNAcol	2	0	0	PGM	26.47	1220.77	1.46186	26.42	1015	1.1131	26.58	964.9	1.16165
1609-3	Hex3HexNAc4deHex2	Fucα1-2Galβ1-4GlcNAcβ1-3(GlcNAcβ1-6)Galβ1-3(Fucα1-2Galβ1-4GlcNAcβ1-6)GalNAcol	2	0	0	PGM	28.54	663.24	0.794223	28.58	754.78	0.827731	28.62	590.94	0.711436
1666-1	Hex3HexNAc5deHex1	GlcNAcα1-4Galβ1-4GlcNAcβ1-3(Fucα1-2Galβ1-4GlcNAcβ1-3Galβ1-4GlcNAcβ1-6)GalNAcol	2	1	0	PGM	24.53	1543.42	1.84823	24.59	1363.72	1.49553	24.22	1337.73	1.6105
1666-2	Hex3HexNAc5deHex1	GlcNAcα1-4Galβ1-4GlcNAcβ1-3Galβ1-4GlcNAcβ1-3(Fucα1-2Galβ1-4GlcNAcβ1-6)GalNAcol	2	1	0	PGM	26.28	441.14	0.528261	26.29	718.04	0.78744	26.36	589.71	0.709955
1689	Hex3HexNAc4deHex2Sul1	Fucα1-2Gal-GlcNAcβ1-3(Fucα1-2Gal-GlcNAcβ1-6)Galβ1-3(6S-GlcNAcβ1-6)GalNAcol	2	0	0	PGM	25.76	337.57	0.404237	25.76	334.49	0.366819	25.7	335.99	0.4045
1723	Hex3HexNAc6	GlcNAcα1-4Galβ1-4GlcNAcβ1-3(GlcNAcβ1-6)Galβ1-3(GlcNAcα1-4Galβ1-4GlcNAcβ1-6)GalNAcol	2	1	0	PGM	22.17	1747.5	2.09261	22.2	1816.64	1.99222	22.08	1285.2	1.54726
1812	Hex3HexNAc5deHex2	Fucα1-2Galβ1-4GlcNAcβ1-3(GlcNAcβ1-3)Galβ1-3[GalNAcα1-3(Fucα1-2)Galβ1-4GlcNAcβ1-6]GalNAcol	2	0	1	PGM	18.76	149.08	0.178522	n.d.	0	0	n.d.	0	0
1828	Hex4HexNAc5deHex1	Galβ1-4GlcNAcβ1-3(GlcNAcα1-4Galβ1-4GlcNAcβ1-6)Galβ1-3(Fucα1-2Galβ1-4GlcNAcβ1-6)GalNAcol	2	1	0	PGM	25.31	762.72	0.913349	25.3	423.94	0.464914	25.33	804.16	0.968132
1885	Hex4HexNAc6	GlcNAcα1-4Galβ1-4GlcNAcβ1-3(Galβ1-4GlcNAcβ1-6)Galβ1-3(GlcNAcα1-4Galβ1-4GlcNAcβ1-6)GalNAcol	2	1	0	PGM	23.2	912.71	1.09296	23.06	924.15	1.01347	23.12	1078.1	1.29793
1917-1	Hex4HexNAc4deHex3	Fucα1-2Galβ1-4GlcNAcβ1-3(Fucα1-2Galβ1-4GlcNAcβ1-6)Galβ1-3[Gal(Fuc)GlcNAcβ1-6]GalNAcol	2	0	0	PGM	27.46	209.86	0.251305	27.52	136.6	0.149803	27.73	186.27	0.224251
1917-2	Hex4HexNAc4deHex3	Fucα1-2Galβ1-4GlcNAcβ1-3(Fucα1-2Galβ1-4GlcNAcβ1-6)Galβ1-3[Fucα1-2Galβ1-4GlcNAcβ1-6]GalNAcol	2	0	0	PGM	30.22	919.17	1.1007	30.09	1194.8	1.31028	30.29	851.48	1.0251
1974-1	Hex4HexNAc5deHex2	GlcNAcα1-4Galβ1-4GlcNAcβ1-3(Fucα1-2Galβ1-4GlcNAcβ1-6)Galβ1-3(Fucα1-2Galβ1-4GlcNAcβ1-6)GalNAcol	2	1	0	PGM	27.71	787.54	0.943071	27.52	867.15	0.950961	27.73	939.34	1.13088
1974-2	Hex4HexNAc5deHex2	Fucα1-2Galβ1-4GlcNAcβ1-3(Fucα1-2Galβ1-4GlcNAcβ1-6)Galβ1-3(GlcNAcα1-4Galβ1-4GlcNAcβ1-6)GalNAcol	2	1	0	PGM	28.95	449.4	0.538152	28.99	309.6	0.339523	29.12	295.48	0.35573
2031	Hex4HexNAc6deHex1	Fucα1-2Galβ1-4GlcNAcβ1-3(GlcNAcα1-4Galβ1-4GlcNAcβ1-6)Galβ1-3(GlcNAcα1-4Galβ1-4GlcNAcβ1-6)GalNAcol	2	1	0	PGM	25.55	1791.07	2.14479	25.6	1125.9	1.23472	25.59	1179	1.4194
2088	Hex4HexNAc7	GlcNAcα1-4Galβ1-4GlcNAcβ1-3(GlcNAcα1-4Galβ1-4GlcNAcβ1-6)Galβ1-3(GlcNAcα1-4Galβ1-4GlcNAcβ1-6)GalNAcol	2	1	0	PGM	23.5	1245.82	1.49186	23.56	1033.25	1.13312	23.49	936.55	1.12752
2234	Hex4HexNAc7deHex1	GlcNAcα1-4Galβ1-4GlcNAcβ1-3(GlcNAcα1-4Galβ1-4GlcNAcβ1-6)Galβ1-3[Fucα1-2(GalNAcα1-3)Galβ1-4GlcNAcβ1-6]GalNAcol	2	1	1	PGM	22.79	119.83	0.143495	n.d.	0	0	n.d.	0	0
								83508	100		91186.7	100		83063	100
amass of structure in negative ion mode; mass with hyphens indicates the isomeric structure bHex, hexose; HexNAc, N-acetylhexosamine; deHex, fucose; NeuAc, N-acetylneuraminic acid; NeuGc, N-acetyl glycolylneuraminic acid; S, sulphate cstructures are given in the text according following rules: the structure is described clockwise and left-to-right where reducing end locates righmost side; "+" is …

### Sheet: Sheet2_SDA+RiGH98
Degradation activity of RiGH98 against mouse MUC2
				mouse MUC2 − RiGH98 (overnight)			mouse MUC2 + RiGH98 (overnight)
Massa	Compositionb	Putative structurec	Sdad	RTe	Intensityf	Percentage	RT	Intensity	Percentage
384	Hex1HexNAc1	Galβ1-3GalNAcol	0	11	468.77	1.79551	10.89	636.13	1.93541
530	Hex1HexNAc1deHex1	Fucα1-2Galβ1-3GalNAcol	0	27.12	967.81	3.70696	27.11	1153.99	3.51099
587	Hex1HexNAc2	Galβ1-3(GlcNAcβ1-6)GalNAcol	0	13.97	1672.9	6.40763	13.88	2178.7	6.62864
667	Hex1HexNAc2Sul1	Galβ1-3(6SGlcNAcβ1-6)GalNAcol	0	15.03	3719.55	14.2468	14.91	4648.29	14.1423
733	Hex1HexNAc2deHex1	Fucα1-2Galβ1-3(GlcNAcβ1-6)GalNAcol	0	27.67	1078.1	4.1294	27.68	637.4	1.93927
749	Hex2HexNAc2	Galβ1-3(Galβ1-4GlcNAcβ1-6)GalNAcol	0	17.13	1389.65	5.32271	17.1	1948.37	5.92787
813	Hex1HexNAc2deHex1Sul1	Fucα1-2Galβ1-3(6S-GlcNAcβ1-6)GalNAcol	0	28.44	1287.74	4.93237	28.36	1595.11	4.85308
829	Hex2HexNAc2Sul1	Galβ1-3[Galβ1-4(6S)GlcNAcβ1-6]GalNAcol	0	17.59	439.6	1.68378	17.55	669	2.03542
829	Hex2HexNAc2Sul1	Galβ1-3(3SGalβ1-4GlcNAcβ1-6)GalNAcol	0	18.86	919.12	3.52046	18.81	885.12	2.69296
1041	Hex2HexNAc2deHex2	Fucα1-2Galβ1-3(Fucα1-2Galβ1-4GlcNAcβ1-6)GalNAcol	0	29.65	322.6	1.23564	29.54	690.6	2.10113
1243-1	NeuAc1Hex2HexNAc3	Galβ1-3[NeuAcα2-3(GalNAcβ1-4)Galβ1-4GlcNAcβ1-6]GalNAcol	1	17.59	3726.25	14.2725	17.55	5611.37	17.0725
1243-2	NeuAc1Hex2HexNAc3	NeuAcα2-3(GalNAcβ1-4)Galβ1-4GlcNAcβ1-3Galβ1-3GalNAcol	1	18.77	1191.18	4.56252	n.d.	0	0
1323	NeuAc1Hex2HexNAc3Sul1	NeuAcα2-3(GalNAcβ1-4)Galβ1-3[Galβ1-4(6S)GlcNAcβ1-6]GalNAcol	1	17.59	1634	6.25863	17.55	1967.36	5.98564
1389	NeuAc1Hex2HexNAc3deHex1	Fucα1-2Galβ1-3[NeuAcα2-3(GalNAcβ1-4)Galβ1-4GlcNAcβ1-6]GalNAcol	1	28.33	1253.27	4.80034	28.36	1581.05	4.81031
1469	NeuAc1Hex2HexNAc3deHex1Sul1	Fucα1-2Galβ1-3[NeuAcα2-3(GalNAcβ1-4)Galβ1-4(6S)GlcNAcβ1-6]GalNAcol	1	29.56	555.05	2.12598	29.39	1425.48	4.33699
1477	Hex3HexNAc4Sul2	Galβ1-3[GlcNAcα1-4(S)Galβ1-4GlcNAcβ1-3Galβ1-4(6S)GlcNAcβ1-6]GalNAcol	0	23.68	494.14	1.89268	23.81	1551.72	4.72107
1526	NeuAc1Hex2HexNAc4Sul1	NeuAcα2-3(GalNAcβ1-4)Galβ1-3[GlcNAcα1-4Galβ1-4(6S)GlcNAcβ1-6]GalNAcol	1	20.76	149.81	0.57381	20.69	391.24	1.19034
1688	NeuAc1Hex3HexNAc4Sul1	NeuAcα2-3(GalNAcβ1-4)Galβ1-3[Galβ1-4GlcNAcβ1-3Galβ1-4(6S)GlcNAcβ1-6]GalNAcol	1	22.33	1739.53	6.66284	22.2	2180.37	6.63372
1688	NeuAc1Hex3HexNAc4Sul1	Galβ1-3[NeuAcα2-3(GalNAcβ1-4)Galβ1-4GlcNAcβ1-3(S)Galβ1-4GlcNAcβ1-6]GalNAcol	1	23.33	757.27	2.90054	21.37	805.88	2.45187
1737	NeuAc2Hex2HexNAc4	NeuAcα2-3(GalNAcβ1-4)Galβ1-3[NeuAcα2-3(GalNAcβ1-4)Galβ1-4GlcNAcβ1-6]GalNAcol	1	18.41	686.82	2.63069	18.47	558.77	1.70004
2102	NeuAc2Hex3HexNAc5	NeuAcα2-3(GalNAcβ1-4)Galβ1-3[NeuAcα2-3(GalNAcβ1-4)Galβ1-4GlcNcβ1-3Galβ1-4GlcNAcβ1-6]GalNAcol	1	20.75	328.05	1.25651	20.76	534.52	1.62626
2102	NeuAc2Hex3HexNAc5		1	21.39	367.93	1.40927	21.42	557.07	1.69487
2547	NeuAc2Hex4HexNAc6Sul1	NeuAcα2-3(GalNAcβ1-4)Galβ1-4GlcNAcβ1-3Galβ1-3[NeuAcα2-3(GalNAcβ1-4)Galβ1-4GlcNAcβ1-3Galβ1-4(6S)GlcNAcβ1-6]GalNAcol	1	24.49	958.79	3.67241	24.32	660.43	2.00934
					26107.9	100		32868	100
amass of structure in negative ion mode; mass with hyphens indicates the isomeric structure bHex, hexose; HexNAc, N-acetylhexosamine; deHex, fucose; NeuAc, N-acetylneuraminic acid; NeuGc, N-acetyl glycolylneuraminic acid; S, sulphate cstructures are given in the text according following rules: the structure is described clockwise an.d. left-to-right where reducing en.d. locates righmost side; "+"…

### Sheet: Sheet3_G_lipids+RiGH98
Degradation activity of RiGH98 against Glycosphingolipids
				Glycosphingolipids− RiGH98 (2 h)			Glycosphingolipids + RiGH98 (2 h)
Massa	Compositionb	Putative structurec	Blood-type B liked	RTe	Intensityf	Percentage	RT	Intensity	Percentage
546	Hex2HexNAc1	GlcNAcβ1-3Galβ1-4Glcol	0	19.61	658.2	3.4897	20.15	804.4	5.11266
708	Hex3HexNAc1	GalNAcβ1-3Galα1-4Galβ1-4Glcol	0	17.34	2217.8	11.7585	17.77	1321.5	8.39928
708	Hex3HexNAc1	Galβ1-4GlcNAcβ1-3Galβ1-4Glcol	0	23.55	1517.2	8.04402	23.99	921.1	5.85439
911	Hex3HexNAc2	GalNAcβ1-3Galβ1-4GlcNAcββ1-3Galβ1-4Glcol	0	26.42	841.82	4.46323	26.94	875.78	5.56634
911	Hex3HexNAc2	GlcNAcβ1-3Galβ1-4GlcNAcββ1-3Galβ1-4Glcol	0	27.16	1069.95	5.67275	27.45	5392.8	34.2759
1000	Hex3HexNAc1deHex2	Fucα1-2Galβ1-4(Fucα1-3)GlcNAcβ1-3Galβ1-4Glcol	0	19.26	509.18	2.69961	19.72	598.92	3.80665
1016	Hex4HexNAc1deHex1	Galα1-3(Fucα1-2)Galβ1-4GlcNAcβ1-3Galβ1-4Glcol	1	20.75	1125.96	5.96971	n.d.	0	0
1073	Hex4HexNAc2	Galβ1-4GlcNAcβ1-3Galβ1-4GlcNAcβ1-3Galβ1-4Glcol	0	29.66	1612.4	8.54876	30.03	1331.9	8.46538
1219	Hex4HexNAc2deHex1	Fucα1-2Galβ1-4GlcNAcβ1-3Galβ1-4GlcNAcβ1-3Galβ1-4Glcol	0	30.14	841.2	4.45995	30.65	927.3	5.89379
1235	Hex5HexNAc2	Galα1-4Galβ1-4GlcNAcβ1-3Gal-3/4GlcNAcβ1-3Galβ1-4Glcol	0	31.58	3750.4	19.8842	31.98	3559.8	22.6256
1381	Hex5HexNAc2deHex1	Galα1-3(Fucα1-2)Galβ1-4GlcNAcβ1-3Galβ1-4GlcNAcββ1-3Galβ1-4Glcol	1	25.5	4717.1	25.0095	n.d.	0	0
					18861.2	100		15733.5	100
amass of structure in negative ion mode; mass with hypens in.d.icates the isomeric structure bHex, hexose; HexNAc, N-acetylhexosamine; deHex, fucose; NeuAc, N-acetylneuraminic acid; NeuGc, N-acetyl glycolylneuraminic acid; S, sulphate cstructures are given in the text according following rules: the structure is described clockwise an.d. left-to-right where reducing en.d. locates righmost side; "+…

### Sheet: Sheet4_PSGL+RiGH98
Degradation activity of RiABase98 against P-selectin glycoprotein ligand 1 (PSGL-1) mucins
				PSGL-1 − RiGH98 (2 h)			PSGL-1 + RiAGH98 (2 h)
Massa	Compositionb	Putative structurec	Blood-type B liked	RTe	Intensityf	Percentage	RT	Intensity	Percentage
472	NeuAc1Hex1	NeuAcα2-3Galol	0	15.23	759.83	4.16065	15.11	332.57	2.94649
587	Hex1HexNAc1deHex1	Gal1-3GlcNAcβ1-3GalNAcol	0	15.94	1706.43	9.34401	15.91	1028.18	9.10942
675	Hex1HexNAc2	NeuAcα2-3Galβ1-3GalNAcol	0	15.54	2626.8	14.3837	15.45	2086.5	18.4859
733	Hex1HexNAc2deHex1	Fucα1-2Gal1-3GlcNAcβ1-3GalNAcol	0	18.16	1353.01	7.40877	18.03	847.55	7.50908
878	NeuAc1Hex1HexNAc2	NeuAcα2-3Gal1-3GlcNAcβ1-3GalNAcol	0	21.56	4542.5	24.8737	21.52	3159.2	27.9897
895	Hex2HexNAc2deHex1	Fucα1-2(Galα1-3)Gal1-3GlcNAcβ1-3GalNAcol	1	17.38	5381.83	29.4697	17.29	2710.36	24.0131
966	NeuAc2Hex1HexNAc1	NeuAcα2-3Galβ1-3(NeuAcα2-6)GalNAcol	0	16.04	1891.88	10.3595	15.91	1122.64	9.94631
					18262.3	100		11287	100
amass of structure in negative ion mode; mass with hyphens in.d.icates the isomeric structure bHex, hexose; HexNAc, N-acetylhexosamine; deHex, fucose; NeuAc, N-acetylneuraminic acid; NeuGc, N-acetyl glycolylneuraminic acid; S, sulphate cstructures are given in the text according following rules: the structure is described clockwise an.d. left-to-right where reducing en.d. locates righmost side; "…
